# SARS-CoV-2 launches a unique transcriptional signature from in vitro, ex vivo, and in vivo systems

**DOI:** 10.1101/2020.03.24.004655

**Authors:** Daniel Blanco-Melo, Benjamin E. Nilsson-Payant, Wen-Chun Liu, Rasmus Møller, Maryline Panis, David Sachs, Randy A. Albrecht, Benjamin R. tenOever

**Affiliations:** Department of Microbiology, Icahn School of Medicine at Mount Sinai, New York, USA; Virus Engineering Center for Therapeutics and Research (VECToR), Icahn School of Medicine at Mount Sinai, New York, USA; Global Health and Emerging Pathogens Institute, Icahn School of Medicine at Mount Sinai, New York, USA; Department of Genetics and Genomic Sciences, Icahn School of Medicine at Mount Sinai, New York, USA

## Abstract

One of the greatest threats to humanity is the emergence of a pandemic virus. Among those with the greatest potential for such an event include influenza viruses and coronaviruses. In the last century alone, we have observed four major influenza A virus pandemics as well as the emergence of three highly pathogenic coronaviruses including SARS-CoV-2, the causative agent of the ongoing COVID-19 pandemic. As no effective antiviral treatments or vaccines are presently available against SARS-CoV-2, it is important to understand the host response to this virus as this may guide the efforts in development towards novel therapeutics. Here, we offer the first in-depth characterization of the host transcriptional response to SARS-CoV-2 and other respiratory infections through *in vitro, ex vivo*, and *in vivo* model systems. Our data demonstrate the each virus elicits both core antiviral components as well as unique transcriptional footprints. Compared to the response to influenza A virus and respiratory syncytial virus, SARS-CoV-2 elicits a muted response that lacks robust induction of a subset of cytokines including the Type I and Type III interferons as well as a numerous chemokines. Taken together, these data suggest that the unique transcriptional signature of this virus may be responsible for the development of COVID-19.
