## Supplementary Table 1 for "SARS-CoV-2 launches a unique transcriptional signature from in vitro, ex vivo, and in vivo systems"

### Sheet: Sheet1
Supplementary Table 1: Experimental conditions (virus and cells).
Virus	Strain	Cell	Lineage	MOI	Time (hpi)
SARS-CoV-2	USA-WA1/2020	A549s	Lung alveolar carcinoma	0.02	24 hrs
SARS-CoV-2	USA-WA1/2021	NHBE	Lung Epithelium	2	24 hrs
RSV	A2	A549s	Lung alveolar carcinoma	15	24 hrs
IAV	Puerto Rico/8/1934 (H1N1)	A549s	Lung alveolar carcinoma	5	9 hrs
