## Supplementary Table 3 for "SARS-CoV-2 launches a unique transcriptional signature from in vitro, ex vivo, and in vivo systems"

### Sheet: StringDB-GObp_UP
GO-term	Description	Number of genes in set	Gene set size	False discovery rate
GO:0006952	defense response	56	1234	6.49e-37
GO:0045087	innate immune response	46	676	1.95e-36
GO:0051607	defense response to virus	31	181	2.25e-34
GO:0051707	response to other organism	45	835	1.42e-31
GO:0009615	response to virus	32	270	2.92e-31
GO:0006955	immune response	53	1560	3.79e-29
GO:0034340	response to type I interferon	22	70	4.6e-29
GO:0098542	defense response to other organism	34	438	6.17e-28
GO:0060337	type I interferon signaling pathway	21	65	6.17e-28
GO:0006950	response to stress	67	3267	8.21e-27
GO:0002376	immune system process	59	2370	1.34e-26
GO:0002252	immune effector process	41	927	1.4e-25
GO:0034097	response to cytokine	42	1035	6.3e-25
GO:0051704	multi-organism process	53	2222	3.52e-22
GO:0048525	negative regulation of viral process	19	93	4.87e-22
GO:0071345	cellular response to cytokine stimulus	38	953	6.17e-22
GO:0009605	response to external stimulus	49	1857	6.19e-22
GO:0019221	cytokine-mediated signaling pathway	33	655	1.16e-21
GO:0045071	negative regulation of viral genome replication	15	52	3.68e-19
GO:0050792	regulation of viral process	20	174	6.91e-19
GO:0043900	regulation of multi-organism process	25	372	1e-18
GO:1903901	negative regulation of viral life cycle	16	77	1.38e-18
GO:0045069	regulation of viral genome replication	16	85	5.41e-18
GO:1903900	regulation of viral life cycle	17	135	1.44e-16
GO:0002682	regulation of immune system process	36	1391	7.79e-15
GO:0034341	response to interferon-gamma	17	176	8.15e-15
GO:0071310	cellular response to organic substance	44	2219	1.19e-14
GO:0010033	response to organic substance	49	2815	1.43e-14
GO:0070887	cellular response to chemical stimulus	45	2672	1.74e-12
GO:0050896	response to stimulus	77	7824	1.78e-12
GO:0031347	regulation of defense response	24	676	4.1e-12
GO:0060333	interferon-gamma-mediated signaling pathway	11	69	1.64e-11
GO:0002684	positive regulation of immune system process	26	882	1.87e-11
GO:0007166	cell surface receptor signaling pathway	39	2198	4.06e-11
GO:0080134	regulation of response to stress	30	1299	8.04e-11
GO:0071346	cellular response to interferon-gamma	13	155	1.67e-10
GO:0042221	response to chemical	52	4153	5.63e-10
GO:0032101	regulation of response to external stimulus	22	732	1.09e-09
GO:0035455	response to interferon-alpha	7	22	5.55e-09
GO:0044419	interspecies interaction between organisms	21	724	6.1e-09
GO:0050776	regulation of immune response	22	873	2.69e-08
GO:0045088	regulation of innate immune response	15	361	3.5e-08
GO:0048583	regulation of response to stimulus	47	3882	3.64e-08
GO:0048584	positive regulation of response to stimulus	32	2054	2.16e-07
GO:0006959	humoral immune response	12	252	4.54e-07
GO:0032479	regulation of type I interferon production	9	112	5.18e-07
GO:0051716	cellular response to stimulus	59	6212	6.01e-07
GO:0060759	regulation of response to cytokine stimulus	10	162	7.86e-07
GO:0060760	positive regulation of response to cytokine stimulus	7	52	8.74e-07
GO:0090023	positive regulation of neutrophil chemotaxis	6	30	1.14e-06
GO:0009617	response to bacterium	16	555	1.17e-06
GO:0007165	signal transduction	49	4738	2.22e-06
GO:0002697	regulation of immune effector process	13	362	2.22e-06
GO:0050778	positive regulation of immune response	16	589	2.35e-06
GO:0048519	negative regulation of biological process	50	4953	3.02e-06
GO:0001817	regulation of cytokine production	16	615	3.98e-06
GO:0050688	regulation of defense response to virus	7	71	5.12e-06
GO:0032480	negative regulation of type I interferon production	6	43	6.35e-06
GO:0072376	protein activation cascade	7	74	6.47e-06
GO:0023052	signaling	50	5108	7.73e-06
GO:0048518	positive regulation of biological process	52	5459	8.44e-06
GO:0035456	response to interferon-beta	5	23	9.56e-06
GO:0007154	cell communication	50	5219	1.48e-05
GO:0031349	positive regulation of defense response	12	365	1.5e-05
GO:0050789	regulation of biological process	80	11116	1.51e-05
GO:2000257	regulation of protein activation cascade	6	54	1.92e-05
GO:0001819	positive regulation of cytokine production	12	390	2.84e-05
GO:0065007	biological regulation	82	11740	3.03e-05
GO:0002253	activation of immune response	12	393	3.03e-05
GO:0045089	positive regulation of innate immune response	10	259	3.36e-05
GO:0044403	symbiont process	15	650	3.66e-05
GO:0016032	viral process	14	571	4.28e-05
GO:0001959	regulation of cytokine-mediated signaling pathway	8	151	4.39e-05
GO:0050691	regulation of defense response to virus by host	5	39	8.38e-05
GO:0065009	regulation of molecular function	36	3322	9.64e-05
GO:0070098	chemokine-mediated signaling pathway	6	75	0.0001
GO:0032496	response to lipopolysaccharide	10	298	0.0001
GO:0002687	positive regulation of leukocyte migration	7	127	0.00015
GO:0001961	positive regulation of cytokine-mediated signaling pathway	5	45	0.00015
GO:0039528	cytoplasmic pattern recognition receptor signaling pathway in response to virus	3	5	0.00019
GO:0006956	complement activation	5	49	0.00021
GO:0031640	killing of cells of other organism	6	89	0.00023
GO:0032727	positive regulation of interferon-alpha production	4	23	0.00025
GO:0032020	ISG15-protein conjugation	3	6	0.00026
GO:0030449	regulation of complement activation	5	52	0.00026
GO:0002673	regulation of acute inflammatory response	6	92	0.00026
GO:0019730	antimicrobial humoral response	7	143	0.00027
GO:0002230	positive regulation of defense response to virus by host	4	26	0.00037
GO:0033993	response to lipid	15	825	0.00047
